# A similarity matrix for preserving haplotype diversity among parents in genomic selection

**DOI:** 10.1101/2023.06.01.543227

**Authors:** Abdulraheem A. Musa, Norbert Reinsch

## Abstract

Mendelian sampling variability (MSV), determined by the heterozygosity and linkage phases of the parental haplotypes, quantifies the chance of producing offspring with high breeding values. Recent genomic selection criteria combine expected breeding values with MSV to maximize the chance of producing offspring with exceptional breeding values. These criteria, however, tend to select similar parents with high variability potential. Therefore, a measure of haplotype similarity is required to avoid this tendency and preserve diversity. Here, we derive this measure by pairing all potential gametes from two parents based on their segregating marker patterns. Subsequently, a similarity measure between two parents is defined as the absolute value of the covariance between the additive values of the paired gametes on a chromosome. A similarity matrix with absolute covariances as off-diagonal elements and MSVs as diagonal elements summarizes all pairwise similarities between parents. A parent’s similarity to itself equals its MSV. High similarity indicates that the parents share many heterozygous markers with large effects on a trait in the same linkage phase. The concept generalizes to multiple chromosomes, an aggregate genotype with multiple traits, and similarity between zygotes. We demonstrated the properties of the similarity matrix using empirical data. Through simulations, we showed that incorporating the matrix into genomic selection preserves up to 1630% more genetic variability and yields up to 7% more genetic gain relative to index selection in the long term. Although further research is needed, our results show that including similarity matrices preserves haplotype diversity and improves long-term genomic selection.
