## Supplementary file 4 for "A similarity matrix for preserving haplotype diversity among parents in genomic selection"

### Sheet: matrixdata
Table S5 Summary statistics and properties of similarity matrices across generations
Similarity matrix										Chromosome
	Diagonal			Off-diagonal						1		2		3		4		5		6		7		8		9		10
Gen	Mean	Min	Max	Mean	Min	Max	eigval<0	rank		eigval<0	rank	eigval<0	rank	eigval<0	rank	eigval<0	rank	eigval<0	rank	eigval<0	rank	eigval<0	rank	eigval<0	rank	eigval<0	rank	eigval<0	rank
1	25.8334	9.41087	57.9868	11.1823	1.67122	45.9328	422	1000		416	993	463	990	467	990	448	995	415	985	443	988	460	983	446	991	464	990	432	992
2	25.8105	9.60651	56.0247	11.5108	1.67707	44.5409	430	1000		416	996	476	993	442	991	429	996	454	993	413	993	407	942	448	992	458	992	407	992
3	24.3895	9.75764	52.0891	10.9231	1.74396	39.2584	430	1000		407	972	447	996	468	994	466	994	464	992	461	997	408	890	422	996	457	992	444	994
4	24.4274	7.32902	50.3282	11.0962	1.62495	39.9663	431	1000		454	995	464	992	422	992	469	994	471	993	449	991	402	783	432	991	437	996	446	993
5	23.3646	9.20336	55.7208	10.6911	1.46677	40.2663	431	1000		451	989	465	995	415	990	465	988	471	994	463	991	414	929	410	804	416	994	408	981
6	21.3411	7.26034	54.9399	9.47443	0.744584	38.5783	432	1000		434	986	469	992	422	993	481	996	469	993	444	989	427	987	412	932	448	987	407	954
7	21.3812	7.85099	48.5127	9.83922	1.11316	33.141	433	1000		420	946	441	994	411	964	416	918	465	989	423	959	420	973	413	971	414	994	430	979
8	20.6981	6.70985	44.9282	9.47277	0.932125	34.962	434	1000		455	984	470	994	437	984	423	978	419	964	423	978	446	962	413	905	406	910	416	934
9	19.1675	6.5161	42.317	8.89337	0.923105	30.4638	432	1000		470	988	441	982	470	980	419	934	418	879	427	978	462	985	451	983	403	815	417	828
10	17.9515	5.96476	39.6042	8.49046	1.0141	29.0431	431	1000		438	987	427	908	419	950	450	981	443	992	437	982	423	856	440	993	438	768	427	811
11	14.9337	3.99292	37.197	6.81232	0.790718	26.9132	433	1000		455	993	428	878	429	949	473	977	446	986	455	983	430	960	427	847	425	846	436	735
12	14.6425	5.15504	30.7855	6.6195	0.751143	24.2804	435	1000		462	989	431	868	435	866	479	977	447	989	429	904	437	898	433	939	431	962	424	792
13	12.1757	2.66283	28.1048	5.41795	0.547654	19.7108	436	1000		445	991	452	977	436	963	465	980	456	984	475	980	443	777	437	939	433	870	451	972
14	10.2384	3.79051	25.0758	4.42791	0.50693	18.6965	436	1000		471	988	439	963	458	969	440	966	460	977	468	987	453	898	450	982	427	965	439	934
15	9.70598	3.14326	22.8439	4.25741	0.570635	16.5937	436	1000		436	898	482	972	441	793	465	963	482	984	464	983	475	930	441	967	440	748	463	932
16	8.81099	2.64548	21.2245	3.85829	0.351055	14.9518	437	1000		460	984	456	874	447	890	451	910	476	976	469	966	473	912	454	966	434	855	456	799
17	7.9428	2.40616	15.6457	3.49628	0.254145	11.0191	437	1000		469	988	460	719	471	930	457	919	459	985	461	956	461	927	444	841	446	933	457	911
18	6.92712	1.81729	16.1403	3.05573	0.250679	11.8065	436	1000		468	986	462	711	460	937	479	951	442	897	447	947	460	806	460	804	448	938	460	909
19	6.96959	1.84896	15.287	3.22683	0.353561	11.6562	436	1000		443	727	464	838	460	795	467	935	445	973	457	823	457	805	444	678	443	851	484	895
20	6.67086	1.82677	14.6328	3.08096	0.319962	11.147	437	1000		453	986	459	924	460	569	454	892	444	841	466	829	495	762	463	772	447	826	472	842
21	6.22642	1.73336	14.0858	2.81926	0.229058	10.5745	437	1000		455	832	448	826	464	590	478	943	452	969	452	635	469	715	464	845	453	819	490	912
22	5.24987	1.34202	11.7706	2.29535	0.235306	8.46393	440	1000		463	977	455	798	464	554	465	915	460	958	464	712	478	634	482	882	469	885	483	800
23	4.99156	1.31626	11.0388	2.18281	0.21244	9.7406	440	1000		484	979	459	666	456	607	463	887	459	923	445	595	461	634	463	769	459	782	463	825
24	4.21978	1.44468	10.9006	1.8618	0.183852	7.17064	440	1000		479	972	457	798	457	716	468	855	469	975	481	587	474	523	480	929	454	570	459	534
25	3.43127	1.01242	8.05745	1.47373	0.104562	5.51057	441	1000		459	934	465	625	476	731	475	869	478	980	465	637	499	331	477	881	463	679	470	666
26	3.28901	1.0639	8.79041	1.42381	0.155529	6.46305	443	1000		461	737	464	636	474	886	463	735	482	980	483	452	501	379	481	887	468	569	479	670
27	2.91835	1.00031	6.92689	1.31099	0.110021	5.14731	444	1000		473	859	463	629	481	695	468	708	479	969	474	556	498	260	463	846	496	386	465	617
28	2.58923	0.856909	6.38949	1.14732	0.0754435	5.18654	446	1000		463	748	466	763	463	683	483	818	475	961	480	730	482	205	492	595	485	356	494	495
29	2.54369	0.607136	5.72708	1.17231	0.09471	4.99025	445	1000		474	585	486	688	474	721	465	648	470	935	471	577	490	201	487	634	490	271	479	494
30	2.34034	0.534839	5.22761	1.06169	0.0621454	4.3915	447	1000		479	587	491	684	459	621	467	595	479	945	484	612	514	151	471	771	455	216	487	383
31	2.35601	0.591792	5.53359	1.06865	0.0895763	4.59175	451	1000		476	520	490	734	487	616	480	650	480	957	477	618	475	135	492	656	486	173	502	439
32	2.06002	0.517484	5.77007	0.935097	0.0723018	4.32737	452	1000		487	637	476	522	471	616	472	693	459	907	467	582	469	123	493	688	500	212	474	440
33	1.80242	0.394663	4.2131	0.806822	0.0446367	3.30192	454	1000		483	582	466	680	489	708	480	711	464	848	476	500	500	145	473	644	500	192	501	334
34	1.55195	0.49744	3.89234	0.691146	0.0426846	2.96468	454	1000		486	525	474	716	484	675	475	779	475	818	476	343	480	131	457	544	527	211	500	268
35	1.42153	0.407249	3.97319	0.646519	0.0356361	2.81095	453	1000		493	516	474	758	476	689	485	559	484	693	495	267	494	94	482	475	487	256	511	308
36	1.25266	0.388017	3.05801	0.590931	0.0417479	2.37345	453	1000		486	396	484	788	477	729	490	456	471	687	501	213	485	100	512	385	514	136	476	187
37	1.15942	0.285714	3.1607	0.559683	0.0258678	2.51091	451	1000		479	334	475	589	488	567	487	434	487	595	506	330	472	94	504	290	473	146	491	161
38	1.02823	0.228762	3.11645	0.500536	0.0212542	2.53857	449	1000		508	194	492	568	497	587	513	222	464	452	495	305	483	91	517	193	497	104	460	159
39	0.957822	0.239839	2.2344	0.473935	0.0138966	1.8662	448	1000		490	147	502	455	480	562	476	210	468	407	469	164	487	40	499	228	509	83	499	176
40	0.868187	0.19977	2.63096	0.412423	0.015439	1.92659	451	1000		486	143	441	355	504	479	487	136	478	481	492	215	485	32	498	186	481	52	499	174
41	0.78599	0.0909188	2.15703	0.359434	0.00353361	1.94211	450	1000		486	80	485	250	466	471	490	131	496	288	494	182	493	21	501	199	505	80	483	164
42	0.666533	0.116642	2.15808	0.318008	0.000893089	1.71818	449	1000		472	71	485	206	497	417	474	84	479	274	459	200	528	23	503	170	469	45	505	91
43	0.545974	0.0775752	1.52119	0.262995	0.000598932	1.25988	436	1000		509	52	442	123	493	400	501	56	500	186	510	115	492	13	500	100	463	46	485	87
44	0.521419	0.0704716	1.85995	0.240479	0	1.37373	442	1000		477	33	479	112	485	511	524	21	486	103	496	106	495	12	510	121	459	38	485	98
45	0.394565	0.0591084	1.15565	0.188445	0	0.92259	431	727		499	19	514	71	501	316	518	15	490	83	505	74	491	7	510	104	501	36	471	51
46	0.361988	0.075197	1.02439	0.180002	0	0.807997	445	725		514	18	450	61	490	386	504	11	511	63	502	58	490	4	489	98	469	19	476	37
47	0.291486	0.0200572	0.719791	0.136393	0	0.615731	454	511		521	8	468	38	482	240	509	8	489	50	526	69	481	3	510	72	474	12	473	24
48	0.21482	0.0146819	0.634888	0.0903938	0	0.567999	464	474		517	16	460	18	485	252	491	9	495	45	493	54	519	3	517	60	506	13	462	20
49	0.164905	0.000183736	0.573756	0.0583371	0	0.480705	448	279		504	8	520	19	491	96	538	8	479	65	507	31	469	2	508	24	496	13	497	15
50	0.106607	2.82402e-05	0.509608	0.0401334	0	0.455012	426	192		481	8	503	11	503	33	505	6	467	78	491	11	449	2	497	21	461	9	482	13
where min=minimum, max=maxium, rank=matrix rank, and eigval<0 = number of eigen values less than zero
